# Transposable Elements are differentially activated in cell lineages during the developing murine submandibular gland

**DOI:** 10.1101/2023.04.01.535217

**Authors:** Braulio Valdebenito-Maturana

## Abstract

The murine submandibular gland (SMG) is a model organ to study development, because it follows a branching morphogenesis pattern that is similar to that of lung, kidney, and other systems. It has been speculated that through its study, insights into regeneration and cancer could be obtained. Previously, using bulk RNA-Seq data, we reported that Transposable Elements (TEs) become activated during the SMG development. However, an outstanding question was as to whether their activity influenced different cell populations. Here, taking advantage of a single cell RNA-Seq atlas of the developing SMG, I studied TE expression to find out whether their activity can be recapitulated across its development, and if so, how they influenced cell types and cell fate specification. In this work, I found a total of 339 TEs that are markers of different cell populations, and then, through the modeling of the SMG development using Trajectory Inference methods, I found 2 TEs that could be potentially influencing differentiation processes. In sum, this short report reveals that TEs may be involved in the normal development of the SMG, and it highlights the importance of considering them in scRNA-Seq studies.
