## Supplementary Table 1 for "Transposable Elements are differentially activated in cell lineages during the developing murine submandibular gland"

### Sheet: e12
TE	p_val	avg_log2FC	pct.1	pct.2	p_val_adj	cluster
SoloTE-MMVL30-int:ERV1:LTR	4.34939e-123	2.32827	0.679	0.422	1.50741e-118	Mesenchyme
SoloTE-RLTR6-Mm:ERV1:LTR	4.93094e-81	1.90259	0.531	0.302	1.70897e-76	Mesenchyme
SoloTE-chr15-27762400-27763365-MTE-int:ERVL-MaLR:LTR-31.4-+-INTRONIC	5.97641e-60	1.33684	0.305	0.066	2.0713e-55	Mesenchyme
SoloTE-chr12-109554192-109554237-MIRc:MIR:SINE-21.7-+-INTRONIC	8.18514e-33	1.01174	0.315	0.163	2.8368e-28	Mesenchyme
SoloTE-ETnERV-int:ERVK:LTR	0	2.40378	0.951	0.136	0	End bud
SoloTE-ERVB7-1-LTR-MM:ERVK:LTR	0	2.29322	0.939	0.149	0	End bud
SoloTE-RLTR13G:ERVK:LTR	0	1.91008	0.85	0.066	0	End bud
SoloTE-ORR1B1:ERVL-MaLR:LTR	0	1.36345	0.87	0.092	0	End bud
SoloTE-RLTRETN-Mm:ERVK:LTR	0	1.31765	0.648	0.026	0	End bud
SoloTE-MMETn-int:ERVK:LTR	7.52293e-279	2.51599	0.974	0.242	2.6073e-274	End bud
SoloTE-B4:B4:SINE	1.08204e-195	1.00183	0.608	0.078	3.75013e-191	End bud
SoloTE-IAPEz-int:ERVK:LTR	1.0073e-79	1.2529	0.991	0.957	3.49109e-75	Krt19+ duct
SoloTE-IAPEY4-I-int:ERVK:LTR	5.75297e-73	1.20912	0.613	0.149	1.99386e-68	Krt19+ duct
SoloTE-IAPEY4-I-int:ERVK:LTR	3.40722e-51	1.45505	0.654	0.155	1.18088e-46	Nerves
SoloTE-IAPLTR1-Mm:ERVK:LTR	3.42411e-37	1.26068	0.754	0.26	1.18673e-32	Nerves
SoloTE-IAPEz-int:ERVK:LTR	2.58333e-27	1.0106	0.992	0.958	8.95329e-23	Nerves
SoloTE-ETnERV-int:ERVK:LTR	6.81873e-45	1.11327	0.691	0.173	2.36324e-40	Smooth muscle
SoloTE-MMETn-int:ERVK:LTR	1.42803e-29	1.09581	0.74	0.275	4.94927e-25	Smooth muscle
SoloTE-LTRIS2:ERV1:LTR	1.17868e-190	1.13605	0.388	0.007	4.08508e-186	Erythroid
SoloTE-chr4-135272005-135272117-ID-B1:B4:SINE-29.0---INTRONIC	1.58183e-67	1.20895	0.59	0.037	5.48229e-63	Endothelial
SoloTE-ID4-:ID:SINE	7.31671e-62	1.04665	0.744	0.062	2.53582e-57	Endothelial
SoloTE-chr8-128686620-128686723-MIR:MIR:SINE-27.8---INTRONIC	2.24989e-43	1.11641	0.667	0.07	7.79768e-39	Endothelial
SoloTE-IAPLTR1-Mm:ERVK:LTR	3.23715e-16	1.07361	0.872	0.267	1.12193e-11	Endothelial
SoloTE-IAPEz-int:ERVK:LTR	4.76981e-14	1.11024	1	0.958	1.65312e-09	Endothelial
SoloTE-chr11-87755966-87756113-B1-Mm:Alu:SINE-7.5-+-INTERGENIC	0	1.90883	0.545	0.001	0	Macrophages
SoloTE-RLTR4-Mm:ERV1:LTR	8.46043e-21	1.6134	0.788	0.184	2.93221e-16	Macrophages
SoloTE-chr7-45126499-45126564-MIRb:MIR:SINE-23.8---EXONIC:0.5846154	1.42545e-12	1.02982	0.758	0.231	4.94033e-08	Macrophages

### Sheet: e14
TE	p_val	avg_log2FC	pct.1	pct.2	p_val_adj	cluster
SoloTE-MMVL30-int:ERV1:LTR	0	2.50485	0.801	0.366	0	Mesenchyme
SoloTE-B1-Mus2:Alu:SINE	0	1.32362	0.98	0.871	0	Mesenchyme
SoloTE-B1-Mus1:Alu:SINE	0	1.27596	0.973	0.887	0	Mesenchyme
SoloTE-L1Md-T:L1:LINE	0	1.00159	0.895	0.831	0	Mesenchyme
SoloTE-RLTR6-Mm:ERV1:LTR	9.69584e-285	1.99477	0.589	0.236	3.1049e-280	Mesenchyme
SoloTE-chr12-109554192-109554237-MIRc:MIR:SINE-21.7-+-INTRONIC	7.56039e-187	1.4464	0.314	0.056	2.42106e-182	Mesenchyme
SoloTE-chr8-36698560-36698885-ORR1E:ERVL-MaLR:LTR-26.8-+-INTRONIC	6.30801e-150	1.05516	0.227	0.025	2.02001e-145	Mesenchyme
SoloTE-chr12-109565009-109565055-L2c:L2:LINE-23.9-+-EXONIC:1.0000000	4.46286e-125	1.17968	0.256	0.057	1.42914e-120	Mesenchyme
SoloTE-MMETn-int:ERVK:LTR	0	3.10811	0.984	0.142	0	End bud
SoloTE-ETnERV-int:ERVK:LTR	0	2.86522	0.965	0.101	0	End bud
SoloTE-ERVB7-1-LTR-MM:ERVK:LTR	0	2.66067	0.941	0.09	0	End bud
SoloTE-RLTR13G:ERVK:LTR	0	2.16303	0.83	0.049	0	End bud
SoloTE-chr12-100916177-100916369-B2-Mm1a:B2:SINE-2.6-+-INTRONIC	0	1.83656	0.713	0.06	0	End bud
SoloTE-B4:B4:SINE	0	1.76379	0.827	0.124	0	End bud
SoloTE-chr1-17788322-17788512-B2-Mm1a:B2:SINE-1.6---INTERGENIC	0	1.69209	0.612	0.049	0	End bud
SoloTE-B2-Mm1t:B2:SINE	0	1.55146	1	0.877	0	End bud
SoloTE-RLTRETN-Mm:ERVK:LTR	0	1.41779	0.59	0.021	0	End bud
SoloTE-B2-Mm1a:B2:SINE	0	1.37623	1	0.921	0	End bud
SoloTE-chr6-76618446-76618634-B2-Mm1t:B2:SINE-2.6-+-INTERGENIC	0	1.37007	0.608	0.054	0	End bud
SoloTE-chr1-164024891-164025081-B2-Mm1a:B2:SINE-3.1---INTERGENIC	0	1.15644	0.469	0.032	0	End bud
SoloTE-chr13-100581079-100581272-B2-Mm1a:B2:SINE-3.1---INTERGENIC	0	1.07495	0.442	0.028	0	End bud
SoloTE-chr13-100581273-100581362-B4A:B4:SINE-28.4---INTERGENIC	0	1.07495	0.442	0.028	0	End bud
SoloTE-chr11-104283336-104283490-B2-Mm1a:B2:SINE-3.2-+-INTRONIC	0	1.03212	0.391	0.022	0	End bud
SoloTE-chr11-104283174-104283331-B3A:B2:SINE-28.6-+-INTRONIC	0	1.03204	0.391	0.022	0	End bud
SoloTE-IAPEY4-I-int:ERVK:LTR	9.85971e-91	1.29175	0.602	0.134	3.15737e-86	Basal duct
SoloTE-chr15-54601147-54601345-MER58A:hAT-Charlie:DNA-30.8---EXONIC:1.0000000	3.31649e-72	1.00187	0.383	0.067	1.06204e-67	Krt19+ duct
SoloTE-IAPEY4-I-int:ERVK:LTR	4.13625e-71	1.15368	0.565	0.136	1.32455e-66	Krt19+ duct
SoloTE-chr5-17807867-17808214-ORR1C1:ERVL-MaLR:LTR-19.1-+-INTRONIC	1.94701e-215	1.06955	0.181	0.001	6.23489e-211	Macrophages
SoloTE-MMERGLN-int:ERV1:LTR	1.33798e-27	1.28361	0.181	0.026	4.2846e-23	Macrophages
SoloTE-chr9-34686679-34687067-L1MC3:L1:LINE-29.4---INTRONIC	0	1.95359	0.595	0.01	0	Nerves
SoloTE-chr9-34546419-34546575-MIRb:MIR:SINE-32.0---INTRONIC	1.60315e-266	1.25495	0.38	0.005	5.13377e-262	Nerves
SoloTE-chr12-109565009-109565055-L2c:L2:LINE-23.9-+-EXONIC:1.0000000	2.46212e-38	1.25285	0.658	0.134	7.88445e-34	Nerves
SoloTE-chr11-87250577-87250904-MLT1G3:ERVL-MaLR:LTR-28.9-+-EXONIC:0.8256881	0	1.11539	0.485	0	0	Endothelial
SoloTE-chr4-135272005-135272117-ID-B1:B4:SINE-29.0---INTRONIC	2.81423e-68	1.01758	0.576	0.03	9.01201e-64	Endothelial
SoloTE-IAPEz-int:ERVK:LTR	3.68518e-09	1.18773	1	0.905	0.00011801	Endothelial

### Sheet: e16
TE	p_val	avg_log2FC	pct.1	pct.2	p_val_adj	cluster
SoloTE-chr17-35834583-35834704-B1-Mus1:Alu:SINE-12.3-+-EXONIC:1.0000000	0	1.79207	0.66	0.182	0	Mesenchyme
SoloTE-B2-Mm2:B2:SINE	0	1.77562	0.916	0.314	0	Mesenchyme
SoloTE-MMVL30-int:ERV1:LTR	0	1.71266	0.542	0.134	0	Mesenchyme
SoloTE-B2-Mm1a:B2:SINE	0	1.61585	1	0.392	0	Mesenchyme
SoloTE-B2-Mm1t:B2:SINE	0	1.60965	0.999	0.372	0	Mesenchyme
SoloTE-B1-Mus2:Alu:SINE	0	1.56044	0.988	0.35	0	Mesenchyme
SoloTE-B1-Mus1:Alu:SINE	0	1.55301	0.977	0.347	0	Mesenchyme
SoloTE-B1-Mm:Alu:SINE	0	1.55192	0.919	0.327	0	Mesenchyme
SoloTE-L1-Mus2:L1:LINE	0	1.51266	0.967	0.464	0	Mesenchyme
SoloTE-L1Md-F2:L1:LINE	0	1.49059	0.945	0.337	0	Mesenchyme
SoloTE-chr17-39842998-39843163-FordPrefect:hAT-Tip100:DNA-17.8-+-EXONIC:1.0000000	0	1.42251	0.817	0.271	0	Mesenchyme
SoloTE-RLTR19-int:ERVK:LTR	0	1.38313	0.815	0.294	0	Mesenchyme
SoloTE-L1Md-A:L1:LINE	0	1.38056	0.585	0.183	0	Mesenchyme
SoloTE-Lx5:L1:LINE	0	1.23057	0.964	0.348	0	Mesenchyme
SoloTE-L1Md-T:L1:LINE	0	1.19924	0.986	0.594	0	Mesenchyme
SoloTE-Lx:L1:LINE	9.79446e-304	1.2204	0.607	0.24	3.28585e-299	Mesenchyme
SoloTE-RLTR6-Mm:ERV1:LTR	2.11509e-288	1.69286	0.462	0.108	7.09569e-284	Mesenchyme
SoloTE-chr17-39842889-39842997-MTC-int:ERVL-MaLR:LTR-28.4-+-EXONIC:0.0092593	1.16683e-276	1.20003	0.608	0.22	3.91447e-272	Mesenchyme
SoloTE-L1Md-F3:L1:LINE	5.85313e-193	1.10088	0.423	0.154	1.96361e-188	Mesenchyme
SoloTE-IAPEz-int:ERVK:LTR	7.00245e-83	1.47958	0.932	0.439	2.34918e-78	Myoepithelial
SoloTE-Lx3B:L1:LINE	6.10874e-81	1.21004	0.944	0.431	2.04936e-76	Myoepithelial
SoloTE-Lx5:L1:LINE	3.51085e-68	1.03575	0.992	0.577	1.17782e-63	Myoepithelial
SoloTE-chr11-87250577-87250904-MLT1G3:ERVL-MaLR:LTR-28.9-+-EXONIC:0.8256881	0	1.28233	0.481	0	0	Endothelial
SoloTE-IAPEz-int:ERVK:LTR	9.80385e-70	1.39051	0.928	0.44	3.28899e-65	Endothelial
SoloTE-chr11-86812241-86815876-MMVL30-int:ERV1:LTR-10.5---INTERGENIC	0	1.75496	0.347	0.001	0	Macrophages
SoloTE-Lx6:L1:LINE	0	1.24373	0.307	0.007	0	Macrophages
SoloTE-chr11-87755966-87756113-B1-Mm:Alu:SINE-7.5-+-INTERGENIC	0	1.22824	0.281	0.002	0	Macrophages
SoloTE-RLTR6C-Mm:ERV1:LTR	3.76567e-304	1.04692	0.201	0.001	1.26331e-299	Macrophages
SoloTE-RMER6A:ERVK:LTR	3.80789e-82	1.12007	0.931	0.451	1.27747e-77	Macrophages
SoloTE-chr5-5781495-5781571-L1MEg:L1:LINE-23.7---INTERGENIC	4.66433e-62	1.04557	0.475	0.136	1.56479e-57	Macrophages
SoloTE-IAPEz-int:ERVK:LTR	5.07941e-55	1.08892	0.884	0.438	1.70404e-50	Macrophages
SoloTE-RLTR6-Mm:ERV1:LTR	2.42903e-46	1.02024	0.597	0.233	8.1489e-42	Macrophages
SoloTE-ERVB7-1-LTR-MM:ERVK:LTR	0	3.08489	0.849	0.034	0	End bud
SoloTE-MMETn-int:ERVK:LTR	0	2.89072	0.811	0.025	0	End bud
SoloTE-ETnERV-int:ERVK:LTR	0	2.49907	0.756	0.015	0	End bud
SoloTE-chr1-17788322-17788512-B2-Mm1a:B2:SINE-1.6---INTERGENIC	0	2.27618	0.695	0.055	0	End bud
SoloTE-RLTRETN-Mm:ERVK:LTR	0	1.76028	0.584	0.007	0	End bud
SoloTE-chr11-3943261-3943328-ORR1B1-int:ERVL-MaLR:LTR-12.9-+-INTERGENIC	0	1.09034	0.343	0.011	0	End bud
SoloTE-chr11-3943097-3943256-B2-Mm1t:B2:SINE-3.1---INTERGENIC	0	1.08844	0.343	0.011	0	End bud
SoloTE-chr15-82873355-82873547-B2-Mm1a:B2:SINE-2.6---INTRONIC	1.96628e-301	1.11476	0.291	0.007	6.59647e-297	End bud
SoloTE-chrX-144243561-144243744-B2-Mm1a:B2:SINE-2.7-+-INTERGENIC	6.91081e-291	1.37433	0.451	0.028	2.31844e-286	End bud
SoloTE-chr1-164024891-164025081-B2-Mm1a:B2:SINE-3.1---INTERGENIC	4.54251e-224	1.38984	0.448	0.039	1.52392e-219	End bud
SoloTE-RLTR4-Mm:ERV1:LTR	1.84706e-142	1.18696	0.66	0.129	6.19652e-138	End bud
SoloTE-chr12-100916177-100916369-B2-Mm1a:B2:SINE-2.6-+-INTRONIC	5.14199e-137	1.30271	0.378	0.046	1.72503e-132	End bud
SoloTE-B4:B4:SINE	1.78143e-115	1.24986	0.695	0.176	5.97636e-111	End bud
SoloTE-IAPEz-int:ERVK:LTR	1.28775e-111	1.36531	0.959	0.432	4.32014e-107	End bud
SoloTE-B2-Mm1t:B2:SINE	1.15233e-92	1.16626	0.997	0.601	3.86582e-88	End bud
SoloTE-B2-Mm1a:B2:SINE	3.30132e-92	1.14472	1	0.615	1.10753e-87	End bud
SoloTE-IAPEz-int:ERVK:LTR	7.55953e-75	1.95171	0.98	0.445	2.53607e-70	Krt19+ duct
SoloTE-IAPEY4-I-int:ERVK:LTR	3.48998e-70	1.15085	0.32	0.034	1.17082e-65	Krt19+ duct
SoloTE-RLTR4-Mm:ERV1:LTR	5.05296e-55	1.47775	0.587	0.144	1.69517e-50	Krt19+ duct
SoloTE-RLTR4-MM-int:ERV1:LTR	6.61285e-42	1.50468	0.413	0.092	2.21848e-37	Krt19+ duct
SoloTE-B1-Mus1:Alu:SINE	2.59921e-38	1.02905	0.987	0.587	8.71981e-34	Krt19+ duct
SoloTE-Lx3B:L1:LINE	2.24059e-35	1.06302	0.867	0.439	7.51673e-31	Krt19+ duct
SoloTE-IAPEY4-I-int:ERVK:LTR	2.56069e-98	1.52065	0.372	0.033	8.5906e-94	Basal duct
SoloTE-IAPEz-int:ERVK:LTR	3.64185e-59	1.6697	0.973	0.445	1.22177e-54	Basal duct
SoloTE-RLTR4-MM-int:ERV1:LTR	5.94229e-46	1.65209	0.426	0.092	1.99352e-41	Basal duct
SoloTE-chrX-49660803-49662542-L1Md-F2:L1:LINE-16.4-+-INTERGENIC	6.43807e-46	1.12769	0.331	0.056	2.15984e-41	Basal duct
SoloTE-Lx3B:L1:LINE	2.57299e-44	1.13393	0.932	0.438	8.63185e-40	Basal duct
SoloTE-RLTR4-Mm:ERV1:LTR	8.00813e-34	1.28871	0.493	0.146	2.68657e-29	Basal duct
SoloTE-chr10-95441668-95441956-RLTR12BD-Mm:ERVK:LTR-13.5-+-INTERGENIC	0	1.84061	0.31	0	0	Mast
SoloTE-chr5-75642574-75643077-RLTR10:ERVK:LTR-3.1---INTRONIC	0	1.81338	0.352	0.001	0	Mast
SoloTE-chr10-95441957-95442104-B1-Mus1:Alu:SINE-10.1-+-INTERGENIC	0	1.5761	0.268	0	0	Mast
SoloTE-chr2-89680759-89681152-IAPLTR4-I:ERVK:LTR-11.8---INTERGENIC	1.89415e-269	1.10998	0.155	0	6.3545e-265	Mast
SoloTE-chr9-114774652-114774769-ID-B1:B4:SINE-22.0-+-INTRONIC	4.77053e-160	1.06171	0.211	0.002	1.60042e-155	Mast
SoloTE-RLTR6-Mm:ERV1:LTR	2.71484e-58	2.67804	0.93	0.241	9.10775e-54	Mast
SoloTE-MMVL30-int:ERV1:LTR	9.65716e-56	3.37658	0.944	0.289	3.23978e-51	Mast
SoloTE-chr15-53337905-53338051-B1-Mus1:Alu:SINE-6.8-+-INTRONIC	1.16482e-51	1.76487	0.535	0.071	3.90774e-47	Mast
SoloTE-chr11-87755966-87756113-B1-Mm:Alu:SINE-7.5-+-INTERGENIC	1.40353e-51	1.0779	0.211	0.011	4.70855e-47	Mast
SoloTE-RLTR4-Mm:ERV1:LTR	6.5676e-45	2.32284	0.676	0.147	2.2033e-40	Mast
SoloTE-RLTR10:ERVK:LTR	1.60819e-34	1.21615	0.239	0.021	5.39517e-30	Mast
SoloTE-RLTR4-MM-int:ERV1:LTR	2.71274e-16	1.05925	0.38	0.095	9.1007e-12	Mast
SoloTE-IAPEz-int:ERVK:LTR	1.07685e-37	2.20428	0.985	0.45	3.61263e-33	Glial cells
SoloTE-IAPEY4-I-int:ERVK:LTR	2.84477e-11	1.11113	0.194	0.038	9.54362e-07	Glial cells
SoloTE-chr12-98876713-98877864-Lx8:L1:LINE-28.2-+-INTRONIC	0	1.697	0.387	0	0	Nerves
SoloTE-chr7-92209605-92209744-B1-Mm:Alu:SINE-6.4---INTRONIC	0	1.07426	0.258	0	0	Nerves
SoloTE-chr2-158382166-158382310-RLTR18-int:ERVK:LTR-22.2-+-EXONIC:1.0000000	0	1.04336	0.21	0	0	Nerves
SoloTE-chr9-34686679-34687067-L1MC3:L1:LINE-29.4---INTRONIC	1.59286e-197	1.14131	0.258	0.003	5.34372e-193	Nerves
SoloTE-L1Md-F2:L1:LINE	3.36648e-22	1.11157	1	0.573	1.12939e-17	Nerves
SoloTE-L1Md-A:L1:LINE	5.80021e-21	1.27643	0.855	0.337	1.94585e-16	Nerves
SoloTE-IAPEz-int:ERVK:LTR	4.9178e-19	1.19215	0.968	0.451	1.64982e-14	Nerves

### Sheet: p1
TE	p_val	avg_log2FC	pct.1	pct.2	p_val_adj	cluster
SoloTE-chr4-122771535-122771630-MamGypLTR1d:Gypsy:LTR-32.6-+-INTERGENIC	1.74243e-243	2.09545	0.528	0.05	7.40601e-239	Smgc+ proacinar
SoloTE-chr4-122771758-122771823-B3A:B2:SINE-18.0---INTERGENIC	7.09884e-143	1.15419	0.319	0.023	3.01729e-138	Smgc+ proacinar
SoloTE-chr14-30884440-30884619-B2-Mm2:B2:SINE-5.7-+-INTERGENIC	9.17723e-55	1.43708	0.187	0.034	3.90069e-50	Smgc+ proacinar
SoloTE-chr17-38802627-38802806-B2-Mm1a:B2:SINE-8.3-+-INTERGENIC	3.36734e-117	1.0814	0.348	0.047	1.43125e-112	Bpifa2+ proacinar
SoloTE-RLTR6-Mm:ERV1:LTR	2.34495e-206	3.31302	0.888	0.335	9.96698e-202	Mesenchyme
SoloTE-MMVL30-int:ERV1:LTR	2.43144e-189	3.31646	0.936	0.533	1.03346e-184	Mesenchyme
SoloTE-L1-Mus2:L1:LINE	3.67849e-186	1.41512	0.986	0.861	1.56351e-181	Mesenchyme
SoloTE-RLTR6B-Mm:ERV1:LTR	6.18949e-120	1.60943	0.311	0.029	2.63078e-115	Mesenchyme
SoloTE-chr6-86831501-86831661-B2-Mm2:B2:SINE-5.7-+-INTERGENIC	9.35956e-88	1.15401	0.132	0.001	3.97819e-83	Mesenchyme
SoloTE-chr2-23010332-23013175-MMVL30-int:ERV1:LTR-9.3---INTRONIC	1.51904e-67	1.10553	0.203	0.023	6.45652e-63	Mesenchyme
SoloTE-RLTR4-Mm:ERV1:LTR	6.23336e-51	1.17617	0.552	0.281	2.64943e-46	Krt19+ duct
SoloTE-RLTR4-MM-int:ERV1:LTR	6.89418e-47	1.35531	0.485	0.223	2.9303e-42	Krt19+ duct
SoloTE-chr11-3943261-3943328-ORR1B1-int:ERVL-MaLR:LTR-12.9-+-INTERGENIC	1.7747e-27	1.38393	0.251	0.091	7.5432e-23	Krt19+ duct
SoloTE-chr11-3943097-3943256-B2-Mm1t:B2:SINE-3.1---INTERGENIC	6.09104e-27	1.38294	0.247	0.09	2.58894e-22	Krt19+ duct
SoloTE-chr4-62479695-62479889-B2-Mm2:B2:SINE-10.3---INTERGENIC	1.43181e-19	1.01757	0.162	0.051	6.08578e-15	Krt19+ duct
SoloTE-RLTR6-Mm:ERV1:LTR	1.618e-58	1.02036	0.804	0.369	6.87714e-54	Basal duct
SoloTE-chr17-35834583-35834704-B1-Mus1:Alu:SINE-12.3-+-EXONIC:1.0000000	2.88765e-54	1.06006	0.428	0.071	1.22737e-49	Mitotic
SoloTE-RLTR4-MM-int:ERV1:LTR	2.1055e-50	1.542	0.73	0.235	8.94923e-46	Mitotic
SoloTE-RLTR19-int:ERVK:LTR	3.71902e-49	1.15523	0.981	0.662	1.58073e-44	Mitotic
SoloTE-L1-Mus1:L1:LINE	2.11852e-45	1.03196	0.975	0.72	9.00456e-41	Mitotic
SoloTE-RLTR4-Mm:ERV1:LTR	4.44974e-43	1.41914	0.755	0.295	1.89132e-38	Mitotic
SoloTE-Lx:L1:LINE	6.43926e-39	1.03321	0.862	0.439	2.73694e-34	Mitotic
SoloTE-ETnERV-int:ERVK:LTR	2.04538e-38	1.17735	0.792	0.333	8.69368e-34	Mitotic
SoloTE-MMETn-int:ERVK:LTR	2.86904e-35	1.24258	0.83	0.421	1.21946e-30	Mitotic
SoloTE-MMERVK10C-int:ERVK:LTR	1.05043e-34	1.80706	0.484	0.142	4.46475e-30	Mitotic
SoloTE-ERVB7-1-LTR-MM:ERVK:LTR	2.42507e-30	1.0388	0.767	0.368	1.03075e-25	Mitotic
SoloTE-chrX-161127354-161127556-B2-Mm1a:B2:SINE-3.6---INTERGENIC	5.64631e-13	1.08101	0.22	0.069	2.39991e-08	Mitotic
SoloTE-Lx6:L1:LINE	5.64176e-225	2.77879	0.612	0.013	2.39797e-220	Macrophages
SoloTE-chr11-86812241-86815876-MMVL30-int:ERV1:LTR-10.5---INTERGENIC	1.26284e-179	2.39667	0.448	0.008	5.36759e-175	Macrophages
SoloTE-chr11-87755966-87756113-B1-Mm:Alu:SINE-7.5-+-INTERGENIC	1.42331e-174	1.44067	0.254	0.001	6.04963e-170	Macrophages
SoloTE-chr1-88567492-88567682-B2-Mm1t:B2:SINE-11.5-+-INTERGENIC	2.25757e-154	2.25579	0.269	0.002	9.59557e-150	Macrophages
SoloTE-chr1-88567257-88567491-RMER20B:ERVK:LTR-17.2-+-INTERGENIC	1.11582e-143	2.20448	0.254	0.002	4.7427e-139	Macrophages
SoloTE-chr5-17808226-17808383-MTC:ERVL-MaLR:LTR-29.7-+-INTRONIC	2.26586e-138	1.60364	0.179	0	9.63082e-134	Macrophages
SoloTE-chr5-17807867-17808214-ORR1C1:ERVL-MaLR:LTR-19.1-+-INTRONIC	1.58865e-129	1.7012	0.194	0.001	6.75241e-125	Macrophages
SoloTE-chr13-36971375-36971520-RSINE1:B4:SINE-28.3---INTRONIC	5.69382e-127	1.10932	0.164	0	2.4201e-122	Macrophages
SoloTE-chr11-105599377-105599565-B2-Mm2:B2:SINE-12.4---INTRONIC	3.78884e-71	1.50358	0.104	0	1.61041e-66	Macrophages
SoloTE-RLTR6C-Mm:ERV1:LTR	3.52151e-28	1.23375	0.164	0.01	1.49678e-23	Macrophages
SoloTE-chr7-45943208-45943400-B2-Mm1a:B2:SINE-3.6---INTRONIC	6.36189e-27	1.88399	0.149	0.009	2.70406e-22	Macrophages
SoloTE-chr7-45943404-45943591-B2-Mm2:B2:SINE-15.1---INTRONIC	6.36189e-27	1.87634	0.149	0.009	2.70406e-22	Macrophages
SoloTE-LTRIS2:ERV1:LTR	6.07569e-37	1.09025	0.18	0.008	2.58241e-32	Erythroid
SoloTE-chr11-87250577-87250904-MLT1G3:ERVL-MaLR:LTR-28.9-+-EXONIC:0.8256881	2.01031e-277	1.53463	0.357	0	8.54464e-273	Endothelial
SoloTE-chr3-137395191-137395454-L1MD:L1:LINE-30.5-+-INTRONIC	2.68651e-222	1.26062	0.286	0	1.14188e-217	Endothelial
SoloTE-chr11-106719037-106719183-B1-Mm:Alu:SINE-6.8-+-INTERGENIC	3.45236e-167	1.06453	0.214	0	1.46739e-162	Endothelial
SoloTE-chr3-88478530-88478677-B3A:B2:SINE-29.2-+-INTERGENIC	3.45236e-167	1.0611	0.214	0	1.46739e-162	Endothelial
SoloTE-chr7-128046598-128047228-L1-Rod:L1:LINE-16.7---INTERGENIC	3.45236e-167	1.02488	0.214	0	1.46739e-162	Endothelial
SoloTE-chr3-88467898-88468100-B3:B2:SINE-22.3---INTERGENIC	1.25695e-125	1.45655	0.214	0	5.34255e-121	Endothelial
SoloTE-chr18-12165682-12165873-B2-Mm1a:B2:SINE-2.6---INTERGENIC	4.38071e-112	1.82265	0.143	0	1.86198e-107	Endothelial
SoloTE-chr8-69678934-69679110-B2-Mm1a:B2:SINE-11.3-+-INTERGENIC	4.38071e-112	1.56345	0.143	0	1.86198e-107	Endothelial
SoloTE-chr5-135969121-135969317-B2-Mm2:B2:SINE-6.8---INTRONIC	4.85235e-84	1.73247	0.214	0.001	2.06244e-79	Endothelial
SoloTE-chr7-128011068-128011204-L1-Mus1:L1:LINE-13.3---EXONIC:1.0000000	1.24502e-77	1.60302	0.357	0.004	5.29183e-73	Endothelial
SoloTE-chr3-88468101-88468298-RMER15-int:ERVL:LTR-27.6---INTERGENIC	3.91828e-75	1.19156	0.143	0	1.66542e-70	Endothelial
SoloTE-chr7-3313236-3313340-PB1D10:Alu:SINE-27.9-+-INTRONIC	4.31043e-75	1.12641	0.143	0	1.8321e-70	Endothelial
SoloTE-chr3-116545765-116545951-B2-Mm2:B2:SINE-4.3-+-INTRONIC	4.74169e-75	1.03468	0.143	0	2.01541e-70	Endothelial
SoloTE-chr7-3316373-3316481-B1F:Alu:SINE-22.9-+-INTRONIC	3.33369e-72	1.15887	0.214	0.001	1.41695e-67	Endothelial
SoloTE-chr3-88478999-88479143-B1-Mus1:Alu:SINE-6.2---INTERGENIC	4.92493e-64	1.27921	0.286	0.003	2.09329e-59	Endothelial
SoloTE-chr8-84216875-84217065-ID-B1:B4:SINE-19.4---INTRONIC	1.31305e-56	1.00512	0.143	0.001	5.58097e-52	Endothelial
SoloTE-chr10-82349390-82349544-B2-Mm2:B2:SINE-7.1-+-INTERGENIC	1.56532e-45	2.06568	0.143	0.001	6.65322e-41	Endothelial
SoloTE-chr3-88479144-88479562-RMER15:ERVL:LTR-20.1-+-INTERGENIC	6.40871e-43	1.43938	0.286	0.005	2.72396e-38	Endothelial
SoloTE-chr7-127989268-127989353-B1-Mur4:Alu:SINE-19.3---INTERGENIC	1.13196e-42	1.11189	0.286	0.005	4.81127e-38	Endothelial
SoloTE-chr7-127989075-127989263-B3A:B2:SINE-24.9---INTERGENIC	6.5611e-35	1.28742	0.357	0.01	2.78873e-30	Endothelial
SoloTE-chr19-8719169-8719347-B2-Mm2:B2:SINE-8.4-+-INTRONIC	8.05893e-33	1.91533	0.143	0.001	3.42537e-28	Endothelial
SoloTE-chr12-75811143-75811350-B2-Mm1a:B2:SINE-6.9---INTERGENIC	8.39461e-33	1.40048	0.143	0.001	3.56804e-28	Endothelial
SoloTE-chr12-75811351-75811520-RLTR12BD-Mm:ERVK:LTR-25.1---INTERGENIC	8.39461e-33	1.40048	0.143	0.001	3.56804e-28	Endothelial
SoloTE-chr7-128011271-128011372-B3:B2:SINE-28.4-+-EXONIC:1.0000000	1.52055e-24	1.33558	0.286	0.009	6.46295e-20	Endothelial
SoloTE-chr11-53772024-53772154-RSINE1:B4:SINE-26.8-+-INTRONIC	3.34447e-23	1.03986	0.143	0.002	1.42153e-18	Endothelial
SoloTE-chr11-100917899-100918119-ID-B1:B4:SINE-19.4-+-INTRONIC	1.13713e-22	1.24558	0.286	0.01	4.83324e-18	Endothelial
SoloTE-chr13-114070950-114071004-B4:B4:SINE-28.4---INTRONIC	2.79981e-19	1.08608	0.214	0.007	1.19003e-14	Endothelial
SoloTE-chr10-82852751-82852947-B2-Mm2:B2:SINE-8.2---INTRONIC	7.59863e-17	1.00211	0.143	0.003	3.22972e-12	Endothelial
SoloTE-chr11-86812241-86815876-MMVL30-int:ERV1:LTR-10.5---INTERGENIC	8.70968e-16	1.2502	0.286	0.015	3.70196e-11	Endothelial
SoloTE-chr11-53785012-53785092-L1Md-F2:L1:LINE-12.3---INTERGENIC	1.04233e-09	1.3398	0.143	0.006	4.43031e-05	Endothelial
SoloTE-chr18-57927295-57928582-Lx8b:L1:LINE-25.6---INTRONIC	2.03919e-09	1.09022	0.286	0.027	8.66736e-05	Endothelial
SoloTE-chr17-39842889-39842997-MTC-int:ERVL-MaLR:LTR-28.4-+-EXONIC:0.0092593	7.97694e-09	1.28123	1	0.952	0.000339052	Endothelial
SoloTE-chr17-39842998-39843163-FordPrefect:hAT-Tip100:DNA-17.8-+-EXONIC:1.0000000	8.51137e-09	1.32871	1	0.971	0.000361767	Endothelial
SoloTE-B1-Mm:Alu:SINE	3.02064e-08	1.19909	1	0.87	0.00128389	Endothelial
SoloTE-L1Md-T:L1:LINE	5.03527e-08	1.04399	1	0.969	0.00214019	Endothelial
SoloTE-RLTR10:ERVK:LTR	1.48318e-07	1.65513	0.5	0.105	0.0063041	Endothelial

### Sheet: p30
TE	p_val	avg_log2FC	pct.1	pct.2	p_val_adj	cluster
SoloTE-chr6-132623265-132623445-MYSERV6-int:ERVK:LTR-17.7---INTERGENIC	2.93702e-130	1.0093	0.893	0.253	5.87404e-127	Acinar
SoloTE-RLTR6-Mm:ERV1:LTR	2.49536e-40	1.8808	1	0.645	4.99072e-37	GCT
SoloTE-MMVL30-int:ERV1:LTR	1.57671e-26	1.62091	0.888	0.521	3.15342e-23	GCT
SoloTE-chr13-9832021-9838665-L1Md-T:L1:LINE-4.0---INTERGENIC	4.91997e-19	1.08695	0.248	0.116	9.83994e-16	GCT
SoloTE-L1-Mus2:L1:LINE	1.6526e-82	1.69805	0.948	0.586	3.30521e-79	Smgc+
SoloTE-chr1-17788322-17788512-B2-Mm1a:B2:SINE-1.6---INTERGENIC	1.09826e-35	1.65432	0.76	0.287	2.19652e-32	Smgc+
SoloTE-chr4-122771535-122771630-MamGypLTR1d:Gypsy:LTR-32.6-+-INTERGENIC	1.63844e-28	1.64612	0.704	0.148	3.27688e-25	Smgc+
SoloTE-LTRIS2:ERV1:LTR	1.49871e-120	1.36614	0.808	0.242	2.99742e-117	Erythroid
SoloTE-RMER6A:ERVK:LTR	9.08287e-93	2.20062	1	0.574	1.81657e-89	Macrophages
SoloTE-chr5-5781495-5781571-L1MEg:L1:LINE-23.7---INTERGENIC	1.82995e-86	1.12433	0.959	0.336	3.65991e-83	Macrophages
SoloTE-RLTR4-MM-int:ERV1:LTR	4.75932e-63	1.16643	0.938	0.423	9.51864e-60	Macrophages
SoloTE-B2-Mm2:B2:SINE	3.34447e-53	1.85276	0.892	0.501	6.68893e-50	Macrophages
SoloTE-chr11-87755966-87756113-B1-Mm:Alu:SINE-7.5-+-INTERGENIC	2.33769e-36	1.06459	0.314	0.037	4.67537e-33	Macrophages
SoloTE-L1-Mus2:L1:LINE	1.83418e-34	1.02784	0.923	0.6	3.66836e-31	Macrophages
SoloTE-chr6-92918083-92918216-B1-Mus2:Alu:SINE-7.5-+-INTRONIC	3.60649e-132	1.3693	0.192	0.003	7.21298e-129	Endothelial
SoloTE-chr2-143920620-143920780-B2-Mm2:B2:SINE-4.4---INTRONIC	4.65415e-64	1.35413	0.983	0.156	9.30831e-61	Intercalated duct
SoloTE-chr5-120644590-120644753-B2-Mm2:B2:SINE-11.8-+-INTERGENIC	1.45494e-37	1.06519	0.121	0.016	2.90988e-34	Intercalated duct
SoloTE-MMVL30-int:ERV1:LTR	6.47163e-26	3.58175	0.983	0.531	1.29433e-22	Intercalated duct
SoloTE-RLTR4-Mm:ERV1:LTR	1.72442e-25	3.05703	0.966	0.435	3.44883e-22	Intercalated duct
SoloTE-RLTR6-Mm:ERV1:LTR	3.23356e-23	3.55963	0.966	0.658	6.46713e-20	Intercalated duct
SoloTE-B1-Mm:Alu:SINE	2.6588e-21	1.52814	0.948	0.739	5.31761e-18	Intercalated duct
SoloTE-L1Md-T:L1:LINE	4.15973e-19	1.12838	0.983	0.684	8.31945e-16	Intercalated duct
SoloTE-IAPEz-int:ERVK:LTR	8.0214e-19	1.2342	0.966	0.67	1.60428e-15	Intercalated duct
SoloTE-B2-Mm2:B2:SINE	1.68329e-18	1.40631	0.931	0.527	3.36658e-15	Intercalated duct
SoloTE-L1Md-F3:L1:LINE	5.45329e-09	1.17043	0.741	0.343	1.09066e-05	Intercalated duct
SoloTE-RLTR4-MM-int:ERV1:LTR	5.79921e-07	1.70357	0.724	0.465	0.00115984	Intercalated duct
SoloTE-chr17-38802627-38802806-B2-Mm1a:B2:SINE-8.3-+-INTERGENIC	9.55677e-06	1.06799	0.328	0.148	0.0191135	Intercalated duct
SoloTE-chr11-34093071-34093181-MTEa:ERVL-MaLR:LTR-23.6-+-INTRONIC	4.83958e-144	1.36197	0.982	0.046	9.67916e-141	Ascl3+ duct
SoloTE-chr11-34093193-34093366-MTEa:ERVL-MaLR:LTR-25.0-+-INTRONIC	3.02896e-140	1.45129	0.982	0.024	6.05792e-137	Ascl3+ duct
SoloTE-chr11-34094003-34094150-B1-Mus2:Alu:SINE-6.8---INTRONIC	3.32086e-80	2.3985	0.877	0.042	6.64172e-77	Ascl3+ duct
SoloTE-RLTR6-Mm:ERV1:LTR	6.16097e-08	1.01559	0.789	0.663	0.000123219	Ascl3+ duct
SoloTE-Lx5:L1:LINE	4.32634e-12	1.74419	0.958	0.459	8.65268e-09	Basal
SoloTE-Lx3B:L1:LINE	1.25206e-11	1.88133	0.958	0.423	2.50412e-08	Basal
SoloTE-MMVL30-int:ERV1:LTR	8.34004e-11	2.15178	1	0.538	1.66801e-07	Basal
SoloTE-B1-Mm:Alu:SINE	1.83255e-10	1.66109	1	0.742	3.66511e-07	Basal
SoloTE-RLTR6-Mm:ERV1:LTR	9.16943e-10	2.05611	1	0.663	1.83389e-06	Basal
SoloTE-IAPEz-int:ERVK:LTR	1.57767e-09	1.36278	1	0.675	3.15534e-06	Basal
SoloTE-chr17-39842998-39843163-FordPrefect:hAT-Tip100:DNA-17.8-+-EXONIC:1.0000000	2.00431e-09	1.98326	0.958	0.479	4.00861e-06	Basal
SoloTE-RLTR4-Mm:ERV1:LTR	5.26721e-09	1.72257	0.958	0.444	1.05344e-05	Basal
SoloTE-B2-Mm2:B2:SINE	2.56266e-08	1.32028	0.958	0.533	5.12533e-05	Basal
SoloTE-L1MEg:L1:LINE	3.4641e-07	1.19217	0.875	0.438	0.00069282	Basal
SoloTE-chr17-39842889-39842997-MTC-int:ERVL-MaLR:LTR-28.4-+-EXONIC:0.0092593	1.14251e-06	1.06372	0.917	0.428	0.00228502	Basal
SoloTE-L1-Mus1:L1:LINE	3.78176e-06	1.35606	0.833	0.352	0.00756351	Basal
SoloTE-chr17-35834583-35834704-B1-Mus1:Alu:SINE-12.3-+-EXONIC:1.0000000	9.43093e-06	1.27376	0.792	0.258	0.0188619	Basal
SoloTE-RLTR4-MM-int:ERV1:LTR	2.2064e-05	1.84761	0.75	0.47	0.0441279	Basal
SoloTE-B1-Mm:Alu:SINE	2.24203e-05	2.91272	1	0.744	0.0448406	Myoepithelial
SoloTE-chr11-106477487-106477633-B1-Mus2:Alu:SINE-6.8-+-INTRONIC	1.01104e-43	1.67838	1	0.154	2.02207e-40	NK cells
SoloTE-IAPEz-int:ERVK:LTR	6.75858e-37	3.06006	1	0.669	1.35172e-33	NK cells
SoloTE-RMER6A:ERVK:LTR	1.70563e-32	1.90633	1	0.603	3.41127e-29	NK cells
SoloTE-Lx5:L1:LINE	3.24368e-24	2.5061	0.869	0.452	6.48737e-21	NK cells
SoloTE-RLTR4-MM-int:ERV1:LTR	7.77404e-19	1.09142	1	0.456	1.55481e-15	NK cells
SoloTE-B1-Mm:Alu:SINE	2.15183e-18	1.13485	0.934	0.739	4.30367e-15	NK cells
SoloTE-chr11-86812241-86815876-MMVL30-int:ERV1:LTR-10.5---INTERGENIC	3.73271e-07	1.06572	0.295	0.067	0.000746541	NK cells

### Sheet: adult
TE	p_val	avg_log2FC	pct.1	pct.2	p_val_adj	cluster
SoloTE-chr6-132623265-132623445-MYSERV6-int:ERVK:LTR-17.7---INTERGENIC	3.34729e-201	1.17549	0.353	0.01	6.69458e-198	Acinar
SoloTE-RLTR6-Mm:ERV1:LTR	8.17932e-43	1.55673	0.462	0.216	1.63586e-39	GCT
SoloTE-RLTR4-Mm:ERV1:LTR	1.15249e-07	1.04722	0.163	0.093	0.000230499	GCT
SoloTE-chr4-122771535-122771630-MamGypLTR1d:Gypsy:LTR-32.6-+-INTERGENIC	3.26684e-116	2.27036	0.203	0.005	6.53369e-113	Smgc+
SoloTE-L1-Mus2:L1:LINE	5.42868e-49	1.82982	0.507	0.21	1.08574e-45	Smgc+
SoloTE-chr1-17788322-17788512-B2-Mm1a:B2:SINE-1.6---INTERGENIC	7.53831e-45	2.23926	0.267	0.065	1.50766e-41	Smgc+
SoloTE-B1-Mm:Alu:SINE	5.52157e-21	1.1641	0.382	0.188	1.10431e-17	Smgc+
SoloTE-chr5-5781495-5781571-L1MEg:L1:LINE-23.7---INTERGENIC	1.24788e-10	1.10123	0.128	0.049	2.49577e-07	Smgc+
SoloTE-RMER6A:ERVK:LTR	1.60556e-38	2.61985	0.513	0.162	3.21112e-35	Macrophages
SoloTE-RLTR4-MM-int:ERV1:LTR	1.02428e-16	1.86438	0.22	0.057	2.04856e-13	Macrophages
SoloTE-chr5-5781495-5781571-L1MEg:L1:LINE-23.7---INTERGENIC	4.54818e-11	1.52429	0.173	0.052	9.09636e-08	Macrophages
SoloTE-B2-Mm2:B2:SINE	2.3968e-08	1.65587	0.36	0.21	4.7936e-05	Macrophages
SoloTE-L1-Mus2:L1:LINE	1.388e-06	1.61457	0.353	0.234	0.00277599	Macrophages
SoloTE-chr17-39842998-39843163-FordPrefect:hAT-Tip100:DNA-17.8-+-EXONIC:1.0000000	2.30507e-06	1.19875	0.18	0.079	0.00461014	Macrophages
SoloTE-IAPEz-int:ERVK:LTR	2.55683e-19	1.70135	0.454	0.238	5.11365e-16	Endothelial
SoloTE-MMVL30-int:ERV1:LTR	1.37585e-48	2.22502	0.688	0.225	2.75169e-45	Intercalated duct
SoloTE-chr2-143920620-143920780-B2-Mm2:B2:SINE-4.4---INTRONIC	8.41612e-44	1.82757	0.156	0.011	1.68322e-40	Intercalated duct
SoloTE-RLTR4-Mm:ERV1:LTR	8.3986e-42	2.25114	0.406	0.089	1.67972e-38	Intercalated duct
SoloTE-RLTR6-Mm:ERV1:LTR	1.00049e-29	1.93506	0.588	0.234	2.00098e-26	Intercalated duct
SoloTE-B2-Mm2:B2:SINE	5.66506e-29	1.76671	0.537	0.202	1.13301e-25	Intercalated duct
SoloTE-B1-Mm:Alu:SINE	3.87748e-28	1.59594	0.525	0.192	7.75495e-25	Intercalated duct
SoloTE-IAPEz-int:ERVK:LTR	3.28641e-24	1.50406	0.575	0.237	6.57281e-21	Intercalated duct
SoloTE-L1Md-F3:L1:LINE	1.76399e-18	1.22932	0.15	0.026	3.52799e-15	Intercalated duct
SoloTE-RLTR4-MM-int:ERV1:LTR	3.71068e-16	1.81253	0.212	0.057	7.42137e-13	Intercalated duct
SoloTE-RLTR19-int:ERVK:LTR	4.67861e-14	1.21772	0.294	0.105	9.35722e-11	Intercalated duct
SoloTE-L1-Mus1:L1:LINE	1.75174e-10	1.14978	0.15	0.043	3.50349e-07	Intercalated duct
SoloTE-RLTR10-int:ERVK:LTR	4.31904e-06	1.15794	0.119	0.043	0.00863808	Intercalated duct
SoloTE-chr1-123318963-123319465-L1Md-T:L1:LINE-1.0---INTERGENIC	2.54723e-221	1.35038	0.346	0.006	5.09446e-218	Bpifa2+
SoloTE-chr1-123318622-123318890-ORR1A4:ERVL-MaLR:LTR-18.4-+-INTERGENIC	2.48746e-185	1.02087	0.3	0.006	4.97491e-182	Bpifa2+
SoloTE-L1MEd:L1:LINE	1.16869e-142	2.66956	0.595	0.134	2.33738e-139	Bpifa2+
SoloTE-L1Md-T:L1:LINE	4.31044e-63	1.36101	0.707	0.367	8.62088e-60	Bpifa2+
SoloTE-chr11-34094003-34094150-B1-Mus2:Alu:SINE-6.8---INTRONIC	2.23445e-152	2.95552	0.196	0	4.4689e-149	Ascl3+ duct
SoloTE-chr11-34093071-34093181-MTEa:ERVL-MaLR:LTR-23.6-+-INTRONIC	3.8381e-104	2.16634	0.147	0.001	7.6762e-101	Ascl3+ duct
SoloTE-chr11-34093193-34093366-MTEa:ERVL-MaLR:LTR-25.0-+-INTRONIC	8.98922e-99	2.21938	0.14	0.001	1.79784e-95	Ascl3+ duct
SoloTE-Lx3B:L1:LINE	3.49112e-109	2.75914	0.59	0.066	6.98224e-106	Basal
SoloTE-Lx5:L1:LINE	2.0287e-106	2.80932	0.604	0.073	4.05741e-103	Basal
SoloTE-chr17-39842998-39843163-FordPrefect:hAT-Tip100:DNA-17.8-+-EXONIC:1.0000000	2.56686e-96	2.55173	0.56	0.065	5.13372e-93	Basal
SoloTE-MMVL30-int:ERV1:LTR	3.57701e-69	2.56372	0.821	0.223	7.15402e-66	Basal
SoloTE-RMER6A:ERVK:LTR	4.65646e-69	2.15949	0.709	0.156	9.31293e-66	Basal
SoloTE-chr17-39842889-39842997-MTC-int:ERVL-MaLR:LTR-28.4-+-EXONIC:0.0092593	3.94025e-56	1.88367	0.269	0.024	7.8805e-53	Basal
SoloTE-RLTR6-Mm:ERV1:LTR	3.09838e-50	2.11155	0.754	0.231	6.19677e-47	Basal
SoloTE-IAPEz-int:ERVK:LTR	5.60285e-41	1.64485	0.731	0.233	1.12057e-37	Basal
SoloTE-RLTR4-MM-int:ERV1:LTR	6.17204e-36	1.70445	0.321	0.054	1.23441e-32	Basal
SoloTE-B1-Mm:Alu:SINE	2.26794e-35	1.50499	0.627	0.191	4.53587e-32	Basal
SoloTE-L1-Mus2:L1:LINE	4.16715e-33	1.39429	0.657	0.223	8.33429e-30	Basal
SoloTE-IAPEY4-I-int:ERVK:LTR	1.71197e-22	1.93403	0.299	0.076	3.42394e-19	Basal
SoloTE-RLTR19-int:ERVK:LTR	5.19723e-20	1.22153	0.358	0.104	1.03945e-16	Basal
SoloTE-RLTR4-Mm:ERV1:LTR	4.30133e-19	1.05524	0.336	0.094	8.60266e-16	Basal
SoloTE-L1MEg:L1:LINE	2.22742e-17	1.38235	0.299	0.088	4.45483e-14	Basal
SoloTE-L1-Mus1:L1:LINE	1.42643e-16	1.26032	0.194	0.042	2.85286e-13	Basal
SoloTE-B2-Mm2:B2:SINE	1.45954e-15	1.04673	0.485	0.206	2.91908e-12	Basal
SoloTE-L1Md-A:L1:LINE	4.11895e-15	1.136	0.216	0.054	8.2379e-12	Basal
SoloTE-chr5-5781495-5781571-L1MEg:L1:LINE-23.7---INTERGENIC	6.49735e-15	1.00736	0.209	0.051	1.29947e-11	Basal
SoloTE-chr17-39842998-39843163-FordPrefect:hAT-Tip100:DNA-17.8-+-EXONIC:1.0000000	7.67583e-24	2.04138	0.364	0.076	1.53517e-20	Myoepithelial
SoloTE-L1-Mus2:L1:LINE	9.8026e-14	1.47856	0.534	0.232	1.96052e-10	Myoepithelial
SoloTE-IAPEz-int:ERVK:LTR	6.60972e-11	1.26779	0.523	0.245	1.32194e-07	Myoepithelial
SoloTE-B1-Mm:Alu:SINE	3.69189e-09	1.34971	0.432	0.201	7.38379e-06	Myoepithelial
SoloTE-chr11-106477487-106477633-B1-Mus2:Alu:SINE-6.8-+-INTRONIC	5.68827e-51	2.71047	0.273	0.003	1.13765e-47	NK cells
SoloTE-Lx5:L1:LINE	1.3946e-08	3.16292	0.545	0.091	2.78919e-05	NK cells
SoloTE-RMER6A:ERVK:LTR	4.87214e-08	2.64433	0.727	0.175	9.74427e-05	NK cells
SoloTE-IAPEz-int:ERVK:LTR	2.25866e-07	2.75527	0.818	0.25	0.000451732	NK cells
