## Supplementary Table 2 for "Transposable Elements are differentially activated in cell lineages during the developing murine submandibular gland"

### Sheet: e12
Gene	TE	Cluster	DistanceToGene	GeneDescription	GenePathways
Mir142b	chr11|87755966|87756113|B1_Mm:Alu:SINE|7.5|+|INTERGENIC	Macrophages	728
Meg3	chr12|109554192|109554237|MIRc:MIR:SINE|21.7|+|INTRONIC	Mesenchyme	0
Trio	chr15|27762400|27763365|MTE-int:ERVL-MaLR:LTR|31.4|+|INTRONIC	Mesenchyme	0	Triple functional domain protein;Trio;ortholog
Clic4	chr4|135272005|135272117|ID_B1:B4:SINE|29.0|-|INTRONIC	Endothelial	0	Chloride intracellular channel protein 4;Clic4;ortholog
Rpl13a	chr7|45126499|45126564|MIRb:MIR:SINE|23.8|-|EXONIC:0.5846154	Macrophages	0	60S ribosomal protein L13a;Rpl13a;ortholog
Itgb1	chr8|128686620|128686723|MIR:MIR:SINE|27.8|-|INTRONIC	Endothelial	0	Integrin beta-1;Itgb1;ortholog	CCKR signaling map->ITGB1;;CCKR signaling map->ITGB1;;Inflammation mediated by chemokine and cytokine signaling pathway->Integrin;;CCKR signaling map->ITGB1;;Gonadotropin-releasing hormone receptor pathway->alpha-beta integrin dimer;;Integrin signalling pathway->Integrin beta;;;;;;;

### Sheet: e14
Gene	TE	Cluster	DistanceToGene	GeneDescription	GenePathways
Mapt	chr11|104283174|104283331|B3A:B2:SINE|28.6|+|INTRONIC	End bud	0	Microtubule-associated protein tau;Mapt;ortholog
Mapt	chr11|104283336|104283490|B2_Mm1a:B2:SINE|3.2|+|INTRONIC	End bud	0	Microtubule-associated protein tau;Mapt;ortholog
Sele	chr1|164024891|164025081|B2_Mm1a:B2:SINE|3.1|-|INTERGENIC	End bud	23153	E-selectin;Sele;ortholog
Crispld1	chr1|17788322|17788512|B2_Mm1a:B2:SINE|1.6|-|INTERGENIC	End bud	21979	Cysteine-rich secretory protein LCCL domain-containing 1;Crispld1;ortholog
Ppm1e	chr11|87250577|87250904|MLT1G3:ERVL-MaLR:LTR|28.9|+|EXONIC:0.8256881	Endothelial	0	Protein phosphatase 1E;Ppm1e;ortholog
Trim37	chr11|87250577|87250904|MLT1G3:ERVL-MaLR:LTR|28.9|+|EXONIC:0.8256881	Endothelial	0	E3 ubiquitin-protein ligase TRIM37;Trim37;ortholog
Ccdc88c	chr12|100916177|100916369|B2_Mm1a:B2:SINE|2.6|+|INTRONIC	End bud	0	Protein Daple;Ccdc88c;ortholog
Meg3	chr12|109554192|109554237|MIRc:MIR:SINE|21.7|+|INTRONIC	Mesenchyme	0
Meg3	chr12|109565009|109565055|L2c:L2:LINE|23.9|+|EXONIC:1.0000000	Mesenchyme	0
Meg3	chr12|109565009|109565055|L2c:L2:LINE|23.9|+|EXONIC:1.0000000	Nerves	0
Marveld2	chr13|100581079|100581272|B2_Mm1a:B2:SINE|3.1|-|INTERGENIC	End bud	14685	MARVEL domain-containing protein 2;Marveld2;ortholog
Marveld2	chr13|100581273|100581362|B4A:B4:SINE|28.4|-|INTERGENIC	End bud	14595	MARVEL domain-containing protein 2;Marveld2;ortholog
Mal2	chr15|54601147|54601345|MER58A:hAT-Charlie:DNA|30.8|-|EXONIC:1.0000000	Krt19+ duct	0	Protein MAL2;Mal2;ortholog
Clic4	chr4|135272005|135272117|ID_B1:B4:SINE|29.0|-|INTRONIC	Endothelial	0	Chloride intracellular channel protein 4;Clic4;ortholog
Cd36	chr5|17807867|17808214|ORR1C1:ERVL-MaLR:LTR|19.1|+|INTRONIC	Macrophages	0	Platelet glycoprotein 4;Cd36;ortholog
Ctnna2	chr6|76618446|76618634|B2_Mm1t:B2:SINE|2.6|+|INTERGENIC	End bud	263003	Catenin alpha-2;Ctnna2;ortholog	Wnt signaling pathway->alpha-catenin;;Cadherin signaling pathway->alpha-catenin;;Alzheimer disease-presenilin pathway->alpha-catenin;;;;
Dlc1	chr8|36698560|36698885|ORR1E:ERVL-MaLR:LTR|26.8|+|INTRONIC	Mesenchyme	0	Rho GTPase-activating protein 7;Dlc1;ortholog	PDGF signaling pathway->GTPase-activating protein Rho;;
Kirrel3	chr9|34546419|34546575|MIRb:MIR:SINE|32.0|-|INTRONIC	Nerves	0	Kin of IRRE-like protein 3;Kirrel3;ortholog
Kirrel3	chr9|34686679|34687067|L1MC3:L1:LINE|29.4|-|INTRONIC	Nerves	0	Kin of IRRE-like protein 3;Kirrel3;ortholog

### Sheet: e16
Gene	TE	Cluster	DistanceToGene	GeneDescription	GenePathways
5730420D15Rik	chr10|95441668|95441956|RLTR12BD_Mm:ERVK:LTR|13.5|+|INTERGENIC	Mast	13029
5730420D15Rik	chr10|95441957|95442104|B1_Mus1:Alu:SINE|10.1|+|INTERGENIC	Mast	13318
Tcn2	chr11|3943097|3943256|B2_Mm1t:B2:SINE|3.1|-|INTERGENIC	End bud	11020	Transcobalamin-2;Tcn2;ortholog
Tcn2	chr11|3943261|3943328|ORR1B1-int:ERVL-MaLR:LTR|12.9|+|INTERGENIC	End bud	11184	Transcobalamin-2;Tcn2;ortholog
Sele	chr1|164024891|164025081|B2_Mm1a:B2:SINE|3.1|-|INTERGENIC	End bud	23153	E-selectin;Sele;ortholog
Crispld1	chr1|17788322|17788512|B2_Mm1a:B2:SINE|1.6|-|INTERGENIC	End bud	21979	Cysteine-rich secretory protein LCCL domain-containing 1;Crispld1;ortholog
Dhx40	chr11|86812241|86815876|MMVL30-int:ERV1:LTR|10.5|-|INTERGENIC	Macrophages	4582	Probable ATP-dependent RNA helicase DHX40;Dhx40;ortholog
Ppm1e	chr11|87250577|87250904|MLT1G3:ERVL-MaLR:LTR|28.9|+|EXONIC:0.8256881	Endothelial	0	Protein phosphatase 1E;Ppm1e;ortholog
Trim37	chr11|87250577|87250904|MLT1G3:ERVL-MaLR:LTR|28.9|+|EXONIC:0.8256881	Endothelial	0	E3 ubiquitin-protein ligase TRIM37;Trim37;ortholog
Mir142b	chr11|87755966|87756113|B1_Mm:Alu:SINE|7.5|+|INTERGENIC	Mast	728
Mir142b	chr11|87755966|87756113|B1_Mm:Alu:SINE|7.5|+|INTERGENIC	Macrophages	728
Ccdc88c	chr12|100916177|100916369|B2_Mm1a:B2:SINE|2.6|+|INTRONIC	End bud	0	Protein Daple;Ccdc88c;ortholog
Eml5	chr12|98876713|98877864|Lx8:L1:LINE|28.2|+|INTRONIC	Nerves	0	Echinoderm microtubule-associated protein-like 5;Eml5;ortholog
Ext1	chr15|53337905|53338051|B1_Mus1:Alu:SINE|6.8|+|INTRONIC	Mast	0	Exostosin-1;Ext1;ortholog
Tcf20	chr15|82873355|82873547|B2_Mm1a:B2:SINE|2.6|-|INTRONIC	End bud	0	Transcription factor 20;Tcf20;ortholog
Tubb5	chr17|35834583|35834704|B1_Mus1:Alu:SINE|12.3|+|EXONIC:1.0000000	Mesenchyme	0	Tubulin beta-5 chain;Tubb5;ortholog	Huntington disease->beta-Tubulin;;Cytoskeletal regulation by Rho GTPase->Tubulin;;Huntington disease->Microtubule;;;;
Rn45s	chr17|39842889|39842997|MTC-int:ERVL-MaLR:LTR|28.4|+|EXONIC:0.0092593	Mesenchyme	0
Rn45s	chr17|39842998|39843163|FordPrefect:hAT-Tip100:DNA|17.8|+|EXONIC:1.0000000	Mesenchyme	0
Snhg11	chr2|158382166|158382310|RLTR18-int:ERVK:LTR|22.2|+|EXONIC:1.0000000	Nerves	0	Small nucleolar RNA host gene 11;Snhg11;ortholog
Olfr1251	chr2|89680759|89681152|IAPLTR4_I:ERVK:LTR|11.8|-|INTERGENIC	Mast	12876	Olfactory receptor;Olfr1251;ortholog
Steap1	chr5|5781495|5781571|L1MEg:L1:LINE|23.7|-|INTERGENIC	Macrophages	32179	Metalloreductase STEAP1;Steap1;ortholog
Kit	chr5|75642574|75643077|RLTR10:ERVK:LTR|3.1|-|INTRONIC	Mast	0	Mast/stem cell growth factor receptor Kit;Kit;ortholog
Dlg2	chr7|92209605|92209744|B1_Mm:Alu:SINE|6.4|-|INTRONIC	Nerves	0	Disks large homolog 2;Dlg2;ortholog
Cmtm7	chr9|114774652|114774769|ID_B1:B4:SINE|22.0|+|INTRONIC	Mast	0	CKLF-like MARVEL transmembrane domain-containing protein 7;Cmtm7;ortholog
Kirrel3	chr9|34686679|34687067|L1MC3:L1:LINE|29.4|-|INTRONIC	Nerves	0	Kin of IRRE-like protein 3;Kirrel3;ortholog
Mir680-2	chrX|144243561|144243744|B2_Mm1a:B2:SINE|2.7|+|INTERGENIC	End bud	54046
Olfr1320	chrX|49660803|49662542|L1Md_F2:L1:LINE|16.4|+|INTERGENIC	Basal duct	20962	Olfactory receptor;Olfr1320;ortholog

### Sheet: p1
Gene	TE	Cluster	DistanceToGene	GeneDescription	GenePathways
Zfp938	chr10|82349390|82349544|B2_Mm2:B2:SINE|7.1|+|INTERGENIC	Endothelial	108116	Zinc finger protein 938;Zfp938;ortholog
Txnrd1	chr10|82852751|82852947|B2_Mm2:B2:SINE|8.2|-|INTRONIC	Endothelial	0	Thioredoxin reductase 1, cytoplasmic;Txnrd1;ortholog
Gm38560	chr10|82852751|82852947|B2_Mm2:B2:SINE|8.2|-|INTRONIC	Endothelial	0
Stat3	chr11|100917899|100918119|ID_B1:B4:SINE|19.4|+|INTRONIC	Endothelial	0	Signal transducer and activator of transcription 3;Stat3;ortholog	Gonadotropin-releasing hormone receptor pathway->STAT3;;Angiogenesis->Signal transducers and activators of transcription 3;;Inflammation mediated by chemokine and cytokine signaling pathway->Signal transducers and activaotrs of transcription;;Interleukin signaling pathway->Signal transducers and activators of transcription;;JAK/STAT signaling pathway->Signal transducers and activators of transcri…
Tanc2	chr11|105599377|105599565|B2_Mm2:B2:SINE|12.4|-|INTRONIC	Macrophages	0	Protein TANC2;Tanc2;ortholog
Pecam1	chr11|106719037|106719183|B1_Mm:Alu:SINE|6.8|+|INTERGENIC	Endothelial	3757	Platelet endothelial cell adhesion molecule;Pecam1;ortholog
Tcn2	chr11|3943097|3943256|B2_Mm1t:B2:SINE|3.1|-|INTERGENIC	Krt19+ duct	11020	Transcobalamin-2;Tcn2;ortholog
Tcn2	chr11|3943261|3943328|ORR1B1-int:ERVL-MaLR:LTR|12.9|+|INTERGENIC	Krt19+ duct	11184	Transcobalamin-2;Tcn2;ortholog
Irf1	chr11|53772024|53772154|RSINE1:B4:SINE|26.8|+|INTRONIC	Endothelial	0	Interferon regulatory factor 1;Irf1;ortholog
Gm12216	chr11|53785012|53785092|L1Md_F2:L1:LINE|12.3|-|INTERGENIC	Endothelial	397	Predicted gene 12216;Gm12216;ortholog
Dhx40	chr11|86812241|86815876|MMVL30-int:ERV1:LTR|10.5|-|INTERGENIC	Macrophages	4582	Probable ATP-dependent RNA helicase DHX40;Dhx40;ortholog
Dhx40	chr11|86812241|86815876|MMVL30-int:ERV1:LTR|10.5|-|INTERGENIC	Endothelial	4582	Probable ATP-dependent RNA helicase DHX40;Dhx40;ortholog
Ppm1e	chr11|87250577|87250904|MLT1G3:ERVL-MaLR:LTR|28.9|+|EXONIC:0.8256881	Endothelial	0	Protein phosphatase 1E;Ppm1e;ortholog
Trim37	chr11|87250577|87250904|MLT1G3:ERVL-MaLR:LTR|28.9|+|EXONIC:0.8256881	Endothelial	0	E3 ubiquitin-protein ligase TRIM37;Trim37;ortholog
Mir142b	chr11|87755966|87756113|B1_Mm:Alu:SINE|7.5|+|INTERGENIC	Macrophages	728
Syne2	chr12|75811143|75811350|B2_Mm1a:B2:SINE|6.9|-|INTERGENIC	Endothelial	6968	Nesprin-2;Syne2;ortholog
Syne2	chr12|75811351|75811520|RLTR12BD_Mm:ERVK:LTR|25.1|-|INTERGENIC	Endothelial	6798	Nesprin-2;Syne2;ortholog
Arl15	chr13|114070950|114071004|B4:B4:SINE|28.4|-|INTRONIC	Endothelial	0	ADP-ribosylation factor-like protein 15;Arl15;ortholog
F13a1	chr13|36971375|36971520|RSINE1:B4:SINE|28.3|-|INTRONIC	Macrophages	0	Coagulation factor XIII A chain;F13a1;ortholog	Blood coagulation->Factor XIIIa;;Blood coagulation->Factor XIII;;;
Itih4	chr14|30884440|30884619|B2_Mm2:B2:SINE|5.7|+|INTERGENIC	Smgc+ proacinar	1857	Inter alpha-trypsin inhibitor, heavy chain 4;Itih4;ortholog
Tubb5	chr17|35834583|35834704|B1_Mus1:Alu:SINE|12.3|+|EXONIC:1.0000000	Mitotic	0	Tubulin beta-5 chain;Tubb5;ortholog	Huntington disease->beta-Tubulin;;Cytoskeletal regulation by Rho GTPase->Tubulin;;Huntington disease->Microtubule;;;;
Esp31	chr17|38802627|38802806|B2_Mm1a:B2:SINE|8.3|+|INTERGENIC	Bpifa2+ proacinar	156975	Exocrine gland secreted peptide 31;Esp31;ortholog
Rn45s	chr17|39842889|39842997|MTC-int:ERVL-MaLR:LTR|28.4|+|EXONIC:0.0092593	Endothelial	0
Rn45s	chr17|39842998|39843163|FordPrefect:hAT-Tip100:DNA|17.8|+|EXONIC:1.0000000	Endothelial	0
Rmc1	chr18|12165682|12165873|B2_Mm1a:B2:SINE|2.6|-|INTERGENIC	Endothelial	2857	Regulator of MON1-CCZ1 complex;Rmc1;ortholog
Slc12a2	chr18|57927295|57928582|Lx8b:L1:LINE|25.6|-|INTRONIC	Endothelial	0	Solute carrier family 12 member 2;Slc12a2;ortholog
Gm19589	chr1|88567257|88567491|RMER20B:ERVK:LTR|17.2|+|INTERGENIC	Macrophages	5092
Gm19589	chr1|88567492|88567682|B2_Mm1t:B2:SINE|11.5|+|INTERGENIC	Macrophages	5327
Slc3a2	chr19|8719169|8719347|B2_Mm2:B2:SINE|8.4|+|INTRONIC	Endothelial	0	4F2 cell-surface antigen heavy chain;Slc3a2;ortholog
Abi1	chr2|23010332|23013175|MMVL30-int:ERV1:LTR|9.3|-|INTRONIC	Mesenchyme	0	Abl interactor 1;Abi1;ortholog
Dbt	chr3|116545765|116545951|B2_Mm2:B2:SINE|4.3|+|INTRONIC	Endothelial	0	Lipoamide acyltransferase component of branched-chain alpha-keto acid dehydrogenase complex, mitochondrial;Dbt;ortholog
Emcn	chr3|137395191|137395454|L1MD:L1:LINE|30.5|+|INTRONIC	Endothelial	0	Endomucin;Emcn;ortholog
Sema4a	chr3|88467898|88468100|B3:B2:SINE|22.3|-|INTERGENIC	Endothelial	6717	Semaphorin-4A;Sema4a;ortholog
Sema4a	chr3|88468101|88468298|RMER15-int:ERVL:LTR|27.6|-|INTERGENIC	Endothelial	6920	Semaphorin-4A;Sema4a;ortholog
Lmna	chr3|88478530|88478677|B3A:B2:SINE|29.2|+|INTERGENIC	Endothelial	2471	Prelamin-A/C;Lmna;ortholog	FAS signaling pathway->Nuclear Lamin;;
Lmna	chr3|88478999|88479143|B1_Mus1:Alu:SINE|6.2|-|INTERGENIC	Endothelial	2005	Prelamin-A/C;Lmna;ortholog	FAS signaling pathway->Nuclear Lamin;;
Lmna	chr3|88479144|88479562|RMER15:ERVL:LTR|20.1|+|INTERGENIC	Endothelial	1586	Prelamin-A/C;Lmna;ortholog	FAS signaling pathway->Nuclear Lamin;;
Ppt1	chr4|122771535|122771630|MamGypLTR1d:Gypsy:LTR|32.6|+|INTERGENIC	Smgc+ proacinar	64597	Palmitoyl-protein thioesterase 1;Ppt1;ortholog
Ppt1	chr4|122771758|122771823|B3A:B2:SINE|18.0|-|INTERGENIC	Smgc+ proacinar	64404	Palmitoyl-protein thioesterase 1;Ppt1;ortholog
Bspry	chr4|62479695|62479889|B2_Mm2:B2:SINE|10.3|-|INTERGENIC	Krt19+ duct	173	B box and SPRY domain-containing protein;Bspry;ortholog
Ssc4d	chr5|135969121|135969317|B2_Mm2:B2:SINE|6.8|-|INTRONIC	Endothelial	0	Scavenger receptor cysteine-rich domain-containing group B protein;Ssc4d;ortholog
Cd36	chr5|17807867|17808214|ORR1C1:ERVL-MaLR:LTR|19.1|+|INTRONIC	Macrophages	0	Platelet glycoprotein 4;Cd36;ortholog
Cd36	chr5|17808226|17808383|MTC:ERVL-MaLR:LTR|29.7|+|INTRONIC	Macrophages	0	Platelet glycoprotein 4;Cd36;ortholog
2610306M01Rik	chr6|86831501|86831661|B2_Mm2:B2:SINE|5.7|+|INTERGENIC	Mesenchyme	16746
Pycard	chr7|127989075|127989263|B3A:B2:SINE|24.9|-|INTERGENIC	Endothelial	2110	Apoptosis-associated speck-like protein containing a CARD;Pycard;ortholog
Pycard	chr7|127989268|127989353|B1_Mur4:Alu:SINE|19.3|-|INTERGENIC	Endothelial	2020	Apoptosis-associated speck-like protein containing a CARD;Pycard;ortholog
Trim72	chr7|128011068|128011204|L1_Mus1:L1:LINE|13.3|-|EXONIC:1.0000000	Endothelial	0	Tripartite motif-containing protein 72;Trim72;ortholog
Trim72	chr7|128011271|128011372|B3:B2:SINE|28.4|+|EXONIC:1.0000000	Endothelial	0	Tripartite motif-containing protein 72;Trim72;ortholog
Itgam	chr7|128046598|128047228|L1_Rod:L1:LINE|16.7|-|INTERGENIC	Endothelial	15412	Integrin alpha-M;Itgam;ortholog	Inflammation mediated by chemokine and cytokine signaling pathway->Integrin;;Integrin signalling pathway->Integrin alpha;;;
Prkcg	chr7|3313236|3313340|PB1D10:Alu:SINE|27.9|+|INTRONIC	Endothelial	0	Protein kinase C gamma type;Prkcg;ortholog	Histamine H1 receptor mediated signaling pathway->Protein kinase C;;Thyrotropin-releasing hormone receptor signaling pathway->Protein kinase C;;FGF signaling pathway->Protein kinase C;;Angiogenesis->Protein kinase B;;Alpha adrenergic receptor signaling pathway->protein kinase C;;Apoptosis signaling pathway->Protein kinase C;;Endothelin signaling pathway->protein kinase c;;VEGF signaling pathway->…
Prkcg	chr7|3316373|3316481|B1F:Alu:SINE|22.9|+|INTRONIC	Endothelial	0	Protein kinase C gamma type;Prkcg;ortholog	Histamine H1 receptor mediated signaling pathway->Protein kinase C;;Thyrotropin-releasing hormone receptor signaling pathway->Protein kinase C;;FGF signaling pathway->Protein kinase C;;Angiogenesis->Protein kinase B;;Alpha adrenergic receptor signaling pathway->protein kinase C;;Apoptosis signaling pathway->Protein kinase C;;Endothelin signaling pathway->protein kinase c;;VEGF signaling pathway->…
Ccdc114	chr7|45943208|45943400|B2_Mm1a:B2:SINE|3.6|-|INTRONIC	Macrophages	0
Ccdc114	chr7|45943404|45943591|B2_Mm2:B2:SINE|15.1|-|INTRONIC	Macrophages	0
Zfp964	chr8|69678934|69679110|B2_Mm1a:B2:SINE|11.3|+|INTERGENIC	Endothelial	14482	EG636741 protein;Zfp964;ortholog
Zswim4	chr8|84216875|84217065|ID_B1:B4:SINE|19.4|-|INTRONIC	Endothelial	0	Zinc finger SWIM domain-containing protein 4;Zswim4;ortholog
Scml2	chrX|161127354|161127556|B2_Mm1a:B2:SINE|3.6|-|INTERGENIC	Mitotic	35194	Scm polycomb group protein-like 2;Scml2;ortholog

### Sheet: p30
Gene	TE	Cluster	DistanceToGene	GeneDescription	GenePathways
Ern1	chr11|106477487|106477633|B1_Mus2:Alu:SINE|6.8|+|INTRONIC	NK cells	0	Serine/threonine-protein kinase/endoribonuclease IRE1;Ern1;ortholog	Alzheimer disease-presenilin pathway->Ire-1 C-terminal fragment;;Alzheimer disease-presenilin pathway->Ire-1;;Alzheimer disease-presenilin pathway->Ire-1 N-terminal fragment;;;;
4930469K13Rik	chr11|34093071|34093181|MTEa:ERVL-MaLR:LTR|23.6|+|INTRONIC	Ascl3+ duct	0	RIKEN cDNA 4930469K13 gene;4930469K13Rik;ortholog
4930469K13Rik	chr11|34093193|34093366|MTEa:ERVL-MaLR:LTR|25.0|+|INTRONIC	Ascl3+ duct	0	RIKEN cDNA 4930469K13 gene;4930469K13Rik;ortholog
4930469K13Rik	chr11|34094003|34094150|B1_Mus2:Alu:SINE|6.8|-|INTRONIC	Ascl3+ duct	0	RIKEN cDNA 4930469K13 gene;4930469K13Rik;ortholog
Crispld1	chr1|17788322|17788512|B2_Mm1a:B2:SINE|1.6|-|INTERGENIC	Smgc+	21979	Cysteine-rich secretory protein LCCL domain-containing 1;Crispld1;ortholog
Dhx40	chr11|86812241|86815876|MMVL30-int:ERV1:LTR|10.5|-|INTERGENIC	NK cells	4582	Probable ATP-dependent RNA helicase DHX40;Dhx40;ortholog
Mir142b	chr11|87755966|87756113|B1_Mm:Alu:SINE|7.5|+|INTERGENIC	Macrophages	728
Chrm3	chr13|9832021|9838665|L1Md_T:L1:LINE|4.0|-|INTERGENIC	GCT	37948	Muscarinic acetylcholine receptor M3;Chrm3;ortholog	Heterotrimeric G-protein signaling pathway-Gi alpha and Gs alpha mediated pathway->Gi protein coupled receptor;;Alzheimer disease-amyloid secretase pathway->Muscarinic acetylcholine receptors;;Heterotrimeric G-protein signaling pathway-Gq alpha and Go alpha mediated pathway->Go-protein coupled receptor;;Muscarinic acetylcholine receptor 1 and 3 signaling pathway->Muscarinic acetylcholine receptor…
Tubb5	chr17|35834583|35834704|B1_Mus1:Alu:SINE|12.3|+|EXONIC:1.0000000	Basal	0	Tubulin beta-5 chain;Tubb5;ortholog	Huntington disease->beta-Tubulin;;Cytoskeletal regulation by Rho GTPase->Tubulin;;Huntington disease->Microtubule;;;;
Esp31	chr17|38802627|38802806|B2_Mm1a:B2:SINE|8.3|+|INTERGENIC	Intercalated duct	156975	Exocrine gland secreted peptide 31;Esp31;ortholog
Rn45s	chr17|39842889|39842997|MTC-int:ERVL-MaLR:LTR|28.4|+|EXONIC:0.0092593	Basal	0
Rn45s	chr17|39842998|39843163|FordPrefect:hAT-Tip100:DNA|17.8|+|EXONIC:1.0000000	Basal	0
Dstn	chr2|143920620|143920780|B2_Mm2:B2:SINE|4.4|-|INTRONIC	Intercalated duct	0	Destrin;Dstn;ortholog
Ppt1	chr4|122771535|122771630|MamGypLTR1d:Gypsy:LTR|32.6|+|INTERGENIC	Smgc+	64597	Palmitoyl-protein thioesterase 1;Ppt1;ortholog
Rasal1	chr5|120644590|120644753|B2_Mm2:B2:SINE|11.8|+|INTERGENIC	Intercalated duct	4059	RasGAP-activating-like protein 1;Rasal1;ortholog	PDGF signaling pathway->Ras GTPase-Activating Protein;;FGF signaling pathway->Ras GTPase-Activating Protein;;EGF receptor signaling pathway->GTPase-Activating Protein;;;;
Steap1	chr5|5781495|5781571|L1MEg:L1:LINE|23.7|-|INTERGENIC	Macrophages	32179	Metalloreductase STEAP1;Steap1;ortholog
A630073D07Rik	chr6|132623265|132623445|MYSERV6-int:ERVK:LTR|17.7|-|INTERGENIC	Acinar	1666	RIKEN cDNA A630073D07 gene;A630073D07Rik;ortholog
Adamts9	chr6|92918083|92918216|B1_Mus2:Alu:SINE|7.5|+|INTRONIC	Endothelial	0	A disintegrin-like and metallopeptidase (reprolysin type) with thrombospondin type 1 motif, 9;Adamts9;ortholog

### Sheet: adult
Gene	TE	Cluster	DistanceToGene	GeneDescription	GenePathways
Ern1	chr11|106477487|106477633|B1_Mus2:Alu:SINE|6.8|+|INTRONIC	NK cells	0	Serine/threonine-protein kinase/endoribonuclease IRE1;Ern1;ortholog	Alzheimer disease-presenilin pathway->Ire-1 C-terminal fragment;;Alzheimer disease-presenilin pathway->Ire-1;;Alzheimer disease-presenilin pathway->Ire-1 N-terminal fragment;;;;
Dpp10	chr1|123318622|123318890|ORR1A4:ERVL-MaLR:LTR|18.4|+|INTERGENIC	Bpifa2+	13248	Inactive dipeptidyl peptidase 10;Dpp10;ortholog
Dpp10	chr1|123318963|123319465|L1Md_T:L1:LINE|1.0|-|INTERGENIC	Bpifa2+	12673	Inactive dipeptidyl peptidase 10;Dpp10;ortholog
4930469K13Rik	chr11|34093071|34093181|MTEa:ERVL-MaLR:LTR|23.6|+|INTRONIC	Ascl3+ duct	0	RIKEN cDNA 4930469K13 gene;4930469K13Rik;ortholog
4930469K13Rik	chr11|34093193|34093366|MTEa:ERVL-MaLR:LTR|25.0|+|INTRONIC	Ascl3+ duct	0	RIKEN cDNA 4930469K13 gene;4930469K13Rik;ortholog
4930469K13Rik	chr11|34094003|34094150|B1_Mus2:Alu:SINE|6.8|-|INTRONIC	Ascl3+ duct	0	RIKEN cDNA 4930469K13 gene;4930469K13Rik;ortholog
Crispld1	chr1|17788322|17788512|B2_Mm1a:B2:SINE|1.6|-|INTERGENIC	Smgc+	21979	Cysteine-rich secretory protein LCCL domain-containing 1;Crispld1;ortholog
Rn45s	chr17|39842889|39842997|MTC-int:ERVL-MaLR:LTR|28.4|+|EXONIC:0.0092593	Basal	0
Rn45s	chr17|39842998|39843163|FordPrefect:hAT-Tip100:DNA|17.8|+|EXONIC:1.0000000	Basal	0
Rn45s	chr17|39842998|39843163|FordPrefect:hAT-Tip100:DNA|17.8|+|EXONIC:1.0000000	Macrophages	0
Rn45s	chr17|39842998|39843163|FordPrefect:hAT-Tip100:DNA|17.8|+|EXONIC:1.0000000	Myoepithelial	0
Dstn	chr2|143920620|143920780|B2_Mm2:B2:SINE|4.4|-|INTRONIC	Intercalated duct	0	Destrin;Dstn;ortholog
Ppt1	chr4|122771535|122771630|MamGypLTR1d:Gypsy:LTR|32.6|+|INTERGENIC	Smgc+	64597	Palmitoyl-protein thioesterase 1;Ppt1;ortholog
Steap1	chr5|5781495|5781571|L1MEg:L1:LINE|23.7|-|INTERGENIC	Basal	32179	Metalloreductase STEAP1;Steap1;ortholog
Steap1	chr5|5781495|5781571|L1MEg:L1:LINE|23.7|-|INTERGENIC	Macrophages	32179	Metalloreductase STEAP1;Steap1;ortholog
Steap1	chr5|5781495|5781571|L1MEg:L1:LINE|23.7|-|INTERGENIC	Smgc+	32179	Metalloreductase STEAP1;Steap1;ortholog
A630073D07Rik	chr6|132623265|132623445|MYSERV6-int:ERVK:LTR|17.7|-|INTERGENIC	Acinar	1666	RIKEN cDNA A630073D07 gene;A630073D07Rik;ortholog
